# Genome and tissue-specific transcriptome of the tropical milkweed (*Asclepias curassavica*)

**DOI:** 10.1101/2024.01.12.575411

**Authors:** Honglin Feng, Jing Zhang, Adrian F. Powell, Gretta L. Buttelmann, Lily Yang, Ethan Yan, Fumin Wang, Steven B. Broyles, Georg Jander, Susan R. Strickler

## Abstract

Tropical milkweed (*Asclepias curassavica*) serves as a host plant for monarch butterflies (*Danaus plexippus*) and other insect herbivores that can tolerate the abundant cardiac glycosides that are characteristic of this species. Cardiac glycosides, along with additional specialized metabolites, also contribute to the ethnobotanical uses of *A. curassavica*. To facilitate further research on milkweed metabolism, we assembled the 197 Mbp genome of a fifth-generation inbred line of *A. curassavica* into 619 contigs, with an N50 of 10 Mbp. Scaffolding resulted in 98% of the assembly being anchored to 11 chromosomes, which are mostly colinear with the previously assembled common milkweed (*A. syriaca*) genome. Assembly completeness evaluations showed that 98% of the BUSCO gene set is present in the *A. curassavica* genome assembly. The transcriptomes of six tissue types (young leaves, mature leaves, stems, flowers, buds, and roots), with and without defense elicitation by methyl jasmonate treatment, showed both tissue-specific gene expression and induced expression of genes that may be involved in cardiac glycoside biosynthesis. Expression of a *CYP87A* gene, the predicted first gene in the cardiac glycoside biosynthesis pathway, was observed only in the stems and roots and was induced by methyl jasmonate. Together, this genome sequence and transcriptome analysis provide important resources for further investigation of the ecological and medicinal uses of *A. curassavica*.
