## Supplementary material for "Genome and tissue-specific transcriptome of the tropical milkweed (*Asclepias curassavica*)": Table S1

### Sheet: Sheet1
Table S1. Asclepias curassavica genome assembly metrics
	MaSuRCA Assembly	Final assembly
Contigs	851	619
Total Length (bp)	241146074	197277187
Average Length (bp)	283367	318703
Longest sequence (bp)	14363659	20530625
Scaffold N50 (Mbp)	N/A	18
Contig N50 (Mbp)	2.4	10
Gaps (%)	N/A	0.001
genome BUSCO	1614 BUSCOs embyophyta_odb10	1614 BUSCOs embyophyta_odb10
	Complete: 98.0%	Complete: 98.0%
	Single copy: 95.5%	Single copy: 97.1%
	Duplicated: 2.5%	Duplicated: 0.9%
	Fragmented: 0.6%	Fragmented: 0.6%
	Missing: 1.4%	Missing: 1.4%
annotation BUSCO	N/A	1614 BUSCO searches
		Complete: 94.3%
		Single copy: 85.0%
		Duplicated: 9.3%
		Fragmented: 3.0%
		Missing: 2.7%
