## Supplementary material for "Genome and tissue-specific transcriptome of the tropical milkweed (*Asclepias curassavica*)": Table S2

### Sheet: Expanded or Contracted
Table S2: GO terms significantly enriched (p<0.05) in gene families that are significantly expanded or contracted in the Asclepias curassavica lineage.
GO.ID	Eplanded/Contracted	Term	Annotated	Significant	Expected	classicFisher
GO:0009308	Expanded	amine metabolic process	42	19	1.14	3.4e-19
GO:0006952	Expanded	defense response	27	11	0.73	4.8e-11
GO:0006412	Expanded	translation	192	20	5.22	3.1e-07
GO:0043043	Expanded	peptide biosynthetic process	195	20	5.3	4e-07
GO:0043604	Expanded	amide biosynthetic process	198	20	5.38	5.2e-07
GO:0006518	Expanded	peptide metabolic process	199	20	5.41	5.6e-07
GO:0043603	Expanded	amide metabolic process	206	20	5.6	9.7e-07
GO:0022900	Expanded	electron transport chain	16	6	0.44	2.5e-06
GO:0034645	Expanded	cellular macromolecule biosynthetic process	246	20	6.69	1.4e-05
GO:0009767	Expanded	photosynthetic electron transport chain	7	4	0.19	1.8e-05
GO:0009772	Expanded	photosynthetic electron transport in pho...	3	3	0.08	2e-05
GO:1901564	Expanded	organonitrogen compound metabolic process	915	46	24.88	5e-05
GO:0015979	Expanded	photosynthesis	39	7	1.06	7.7e-05
GO:0044260	Expanded	cellular macromolecule metabolic process	370	24	10.06	8.5e-05
GO:0019684	Expanded	photosynthesis, light reaction	10	4	0.27	0.0001
GO:0006950	Expanded	response to stress	106	11	2.88	0.00015
GO:1901566	Expanded	organonitrogen compound biosynthetic process	349	22	9.49	0.00025
GO:0008152	Expanded	metabolic process	1856	74	50.47	0.00056
GO:0006091	Expanded	generation of precursor metabolites	56	6	1.52	0.00404
GO:0008150	Expanded	biological_process	2584	91	70.26	0.00576
GO:0006260	Expanded	DNA replication	14	3	0.38	0.00582
GO:0071704	Expanded	organic substance metabolic process	1701	63	46.25	0.00763
GO:0006119	Expanded	oxidative phosphorylation	6	2	0.16	0.0103
GO:0006721	Expanded	terpenoid metabolic process	6	2	0.16	0.0103
GO:0016114	Expanded	terpenoid biosynthetic process	6	2	0.16	0.0103
GO:0042773	Expanded	ATP synthesis coupled electron transport	6	2	0.16	0.0103
GO:0006807	Expanded	nitrogen compound metabolic process	1394	52	37.91	0.01301
GO:0022904	Expanded	respiratory electron transport chain	8	2	0.22	0.01854
GO:0032259	Expanded	methylation	23	3	0.63	0.02364
GO:0006383	Expanded	transcription by RNA polymerase III	1	1	0.03	0.02719
GO:0008299	Expanded	isoprenoid biosynthetic process	10	2	0.27	0.02874
GO:0006720	Expanded	isoprenoid metabolic process	11	2	0.3	0.03451
GO:0044271	Expanded	cellular nitrogen compound biosynthetic process	597	24	16.23	0.03765
GO:0006754	Expanded	ATP biosynthetic process	13	2	0.35	0.04722
GO:0009060	Expanded	aerobic respiration	13	2	0.35	0.04722
GO:0015986	Expanded	proton motive force-driven ATP synthesis	13	2	0.35	0.04722
GO:0050896	Expanded	response to stimulus	228	11	6.2	0.04808
GO:0015693	Contracted	magnesium ion transport	7	3	0.2	0.00075
GO:0030026	Contracted	intracellular manganese ion homeostasis	3	2	0.09	0.0024
GO:0055071	Contracted	manganese ion homeostasis	3	2	0.09	0.0024
GO:0006873	Contracted	intracellular monoatomic ion homeostasis	4	2	0.11	0.00472
GO:0019725	Contracted	cellular homeostasis	4	2	0.11	0.00472
GO:0030003	Contracted	intracellular monoatomic cation homeosta...	4	2	0.11	0.00472
GO:0055082	Contracted	intracellular chemical homeostasis	4	2	0.11	0.00472
GO:0098771	Contracted	inorganic ion homeostasis	4	2	0.11	0.00472
GO:0006979	Contracted	response to oxidative stress	41	5	1.17	0.00603
GO:0042592	Contracted	homeostatic process	7	2	0.2	0.01559
GO:0048878	Contracted	chemical homeostasis	7	2	0.2	0.01559
GO:0050801	Contracted	monoatomic ion homeostasis	7	2	0.2	0.01559
GO:0055080	Contracted	monoatomic cation homeostasis	7	2	0.2	0.01559
GO:0030001	Contracted	metal ion transport	79	6	2.26	0.02559
GO:0042743	Contracted	hydrogen peroxide metabolic process	10	2	0.29	0.03156
GO:0042744	Contracted	hydrogen peroxide catabolic process	10	2	0.29	0.03156
GO:0006812	Contracted	monoatomic cation transport	106	7	3.03	0.03255
GO:0006468	Contracted	protein phosphorylation	258	13	7.38	0.03526
GO:0006811	Contracted	monoatomic ion transport	112	7	3.2	0.04194
