## Supplementary material for "Genome and tissue-specific transcriptome of the tropical milkweed (*Asclepias curassavica*)": Table S3

### Sheet: Sheet1
Table S3: Differentially expressed Asclepias curassavica genes, comparing methyl jasmonate (MeJA) treatment versus control, across six tissue types
Seq ID	Protein Length (amino acids)	Abbreviation	Description	Classification	log2FC	Bud	Flower	Leaf	Root	Stem	Young leaf
AC11g019540.1	528	4CLL5	4-coumarate--CoA ligase-like 5	Jasmonate acid biosynthesis and signaling		0.669765	1.07889	2.93772	2.10672	1.87738	2.9389
AC06g018800.1	666	ACOX1	Peroxisomal acyl-coenzyme A oxidase 1	Jasmonate acid biosynthesis and signaling		0.323183	0.557327	1.60398	0.89479	0.492244	1.00089
AC10g008200.1	252	AOC	allene oxide cyclase, chloroplastic-like	Jasmonate acid biosynthesis and signaling		0.390051	1.51614	4.2147	2.41583	0.990221	2.23081
AC07g027610.1	924	CYP450-AOS	allene oxide synthase 3-like	Jasmonate acid biosynthesis and signaling		1.36199	2.00415	5.20654	2.80928	0.711131	2.73986
AC03g022410.1	444	Highlighted in color are annotated to various functional groups including intriguing candidates for cardiac glycoside biosynthesis, encompassing jasmonate acid biosynthesis and signaling (Red), plant resistance genes (Pink), cardiac glycoside biosynthesis (Light green), glutathione biosynthesis and sulfur metabolism (Dark green), Cytochrome P450s (Orange), other plant hormone signal transduction …	Fatty acid hydroperoxide lyase, chloroplastic	Jasmonate acid biosynthesis and signaling		1.85809	1.2694	5.00175	4.45717	3.30458	3.95534
AC07g012030.2	265	JAZ	Protein TIFY 10A	Jasmonate acid biosynthesis and signaling		1.05483	1.62436	6.70486	1.86148	3.39656	4.35989
AC04g033700.1	263	JAZ	Protein TIFY 10A	Jasmonate acid biosynthesis and signaling		1.14256	2.28758	4.91656	1.33125	2.18271	3.26465
AC09g011510.1	366	JAZ-TIFY6B	protein TIFY 6B-like isoform X1	Jasmonate acid biosynthesis and signaling		1.29774	1.34975	1.95205	1.77605	1.92942	1.94868
AC09g019480.1	181	JAZ-TIFY9	protein TIFY 9-like isoform X1	Jasmonate acid biosynthesis and signaling		0.690096	1.88126	3.72154	2.24878	3.38396	1.41306
AC07g012030.1	210	JAZ-ZIM2	Protein TIFY 10b	Jasmonate acid biosynthesis and signaling		1.20371	1.8371	6.61501	1.84556	3.24821	4.46273
AC01g021640.1	373	JOX1	Probable 2-oxoglutarate-dependent dioxygenase	Jasmonate acid biosynthesis and signaling		1.26781	1.83765	6.05531	3.82565	3.40278	4.53377
AC08g027220.1	923	LOX2S	linoleate 13S-lipoxygenase 2-1, chloroplastic-like	Jasmonate acid biosynthesis and signaling		2.06223	3.20412	4.77095	2.47722	4.02173	3.84432
AC07g011830.1	927	LOX2S	Linoleate 13S-lipoxygenase 3-1, chloroplastic	Jasmonate acid biosynthesis and signaling		0.83812	1.48048	3.66922	0.460868	1.88771	2.8644
AC04g033230.1	397	OPR3	12-oxophytodienoate reductase 3	Jasmonate acid biosynthesis and signaling		0.830451	0.804068	2.70178	1.27456	1.5063	1.92554
AC02g012590.1	498	KAT2	3-ketoacyl-CoA thiolase 2, peroxisomal	Jasmonate acid biosynthesis and signaling/Transferases		0.751068	0.938911	2.93969	0.954727	0.980728	3.11142
AC01g012730.1	551	LCAT4	lecithin-cholesterol acyltransferase-like 4	Jasmonate acid biosynthesis and signaling/Transferases		0.347646	0.569527	0.769716	0.306498	0.70201	1.0679
AC04g018560.1	508	NINJA	Ninja-family protein mc410	Jasmonate acid biosynthesis and signaling		0.238959	0.466905	0.517553	0.785934	0.601932	0.845203
AC07g023030.1	527	MYC2	transcription factor MYC2	Jasmonate acid biosynthesis and signaling		0.97195	1.30445	3.0848	2.89579	2.06032	1.74464
AC08g021650.1	65	ITH	inhibitor of trypsin and hageman factor	Protease Inhibitor		1.55639	1.82581	5.01947	4.08773	2.41149	3.20437
AC04g030350.1	1123	ATG11	Autophagy-related protein 11	Resistance gene		0.237157	1.07423	1.10455	0.620693	0.376678	1.2308
AC02g008410.1	436	Bg7S	Basic 7S globulin	Resistance gene		2.8098	2.34007	7.31987	3.00001	3.89275	3.77724
AC11g012440.1	232	COR27	Cold regulated protein 27	Resistance gene		1.5381	2.13893	2.48266	0.378271	1.57608	2.66509
AC02g011540.1	840	DR	Probable disease resistance protein	Resistance gene		0.241967	-0.498142	-1.18002	-0.879792	-0.279679	-0.467182
AC07g012880.2	660	EXOC7	Exocyst complex component EXO70B1	Resistance gene		0.333729	0.571099	0.732191	0.543612	0.327187	0.773667
AC07g012880.3	660	EXOC7	Exocyst complex component EXO70B1	Resistance gene		0.362928	0.299382	0.819442	0.484612	0.261556	0.455853
AC09g024450.1	152	Kirola	Kirola-like	Resistance gene		-0.573947	-1.2359	-2.16915	0.365602	-1.52224	-1.30144
AC04g014760.1	225	PAMP-A70	Pathogen-associated molecular patterns-induced protein A70	Resistance gene		0.836547	1.03591	1.19044	-0.526405	0.288758	0.76905
AC05g014620.1	775	R1A-10	Putative late blight resistance protein homolog R1A-10	Resistance gene		0.361617	0.378512	2.55429	1.94467	0.837852	1.86502
AC10g010300.1	328	TLP1	Thaumatin-like protein 1	Resistance gene		0.319552	-0.244667	1.07665	0.373411	0.52179	0.521992
AC11g023320.1	262	TLP1b	Thaumatin-like protein 1b	Resistance gene		0.452403	0.895021	3.88189	0.485748	1.12797	2.89842
AC11g023320.2	326	TLP1b	Thaumatin-like protein 1b	Resistance gene		0.442158	0.88985	3.7713	0.519091	1.23769	2.93288
AC10g012490.1	962	GRIP	Glutamate receptor 3.6-like	Resistance gene - systemic insect resistance		0.603938	0.361982	1.41946	1.35348	1.87112	1.45813
AC08g028320.1	579	DDB2	Protein DAMAGED DNA-BINDING 2	Resistance gene - UV light		-0.315199	-0.971331	-0.717517	-1.03277	-0.943766	-0.501014
AC11g018570.1	494	LRR-DRT100	DNA damage-repair/toleration protein DRT100-like	Resistance gene - UV light		0.552534	1.72068	1.87789	0.785646	0.387426	0.831748
AC10g008640.1	428	CYP450-90B1/DWF4	cytochrome P450 90B1	Steroid biosynthesis - Cardiac Glycosides		0.445766	0.651957	3.22375	2.04465	2.22743	1.14696
AC01g013340.1	577	DWF1	Delta(24)-sterol reductase	Steroid biosynthesis - Cardiac Glycosides		0.206298	0.507444	2.08388	0.860438	0.566903	-0.39406
AC07g024050.1	402	LIPA	triacylglycerol lipase 1-like	Steroid biosynthesis - Cardiac Glycosides		0.656511	0.673854	0.769603	0.720141	1.04543	1.11413
AC03g010940.1	509	SMO	Squalene monooxygenase	Terpenoid backbone biosynthesis - Cardiac Glycosides		-0.339942	-0.691735	-0.763954	-0.375601	-0.564832	-1.19335
AC07g029000.1	408	SS1	squalene synthase-like	Terpenoid backbone biosynthesis - Cardiac Glycosides		0.414364	0.27934	1.97791	0.363728	0.906035	1.41974
AC07g017060.1	342	FDPS	Farnesyl pyrophosphate synthase 1	Synthase - Cardiac Glycosides		0.228063	0.284541	2.12245	0.596247	0.689232	0.860178
AC07g018630.1	306	GGPS	Heterodimeric geranylgeranyl pyrophosphate synthase small subunit, chloroplastic	Synthase - Cardiac Glycosides		1.58052	1.37794	8.1313	3.45609	3.27024	5.37463
AC07g033210.1	505	MFSD12	Major facilitator superfamily domain-containing protein 12-like	Transporter - Cysteine transport		0.48961	0.825244	0.838812	0.390308	1.01038	0.96295
AC07g026480.1	451	TROL	Rhodanese-like domain-containing protein 4, chloroplastic	Sulfurtransferase		-0.330883	-1.07235	-1.87937	-0.774258	-0.57698	-1.86244
AC06g018690.2	328	PPT	Palmitoyl-protein thioesterase 1	Thioesterase		0.253338	0.463135	0.609584	0.423631	0.485877	0.665356
AC04g029810.1	592	pepA	Leucine aminopeptidase 1	Glutathione biosynthesis/ aminopeptidase		1.41236	0.568328	4.81179	1.86351	2.47081	2.1927
AC08g020520.1	379	ADH5	alcohol dehydrogenase class-3	Glutathione biosynthesis/ Dehydrogenase		0.432716	0.711338	0.316836	0.285989	0.4146	0.31136
AC01g029100.1	293	GLX1	Lactoylglutathione lyase GLX1	Glutathione biosynthesis/ lyase		0.369781	0.894749	2.30137	1.59795	1.32	1.9482
AC05g023500.1	545	GGT1	Glutathione hydrolase 1-like	Glutathione biosynthesis/ Taurine biosynthesis		1.71036	1.84765	7.43876	5.69855	5.18247	5.64887
AC06g015480.1	469	GST-T1	Glutathione S-transferase T1	Glutathione biosynthesis/ Transferase		0.734722	0.943857	1.76758	0.870977	0.919024	1.54806
AC04g022720.1	240	GSTL	Glutathione S-transferase L3	Glutathione biosynthesis/ Transferase		0.367821	1.45171	1.78194	-0.375214	0.32201	1.40768
AC11g013930.1	645	CYP450	flavonoid 3'-monooxygenase-like	Cytochrome P450		0.587644	0.845793	3.57149	1.01312	2.21662	3.11089
scaffold029g005030.1	511	CYP450	flavonoid 3'-monooxygenase-like	Cytochrome P450		1.36113	0.720945	4.40892	6.81447	2.78672	1.6416
AC11g005050.1	378	CYP450	flavonoid 3'-monooxygenase-like	Cytochrome P450		1.42341	1.60577	9.1283	7.62757	3.15379	2.58991
AC07g037360.1	517	CYP450-4/19/26	alkane hydroxylase MAH1-like	Cytochrome P450		0.368599	0.583117	2.93881	2.42568	2.01493	2.61397
AC06g008710.1	501	CYP450-711A1	Cytochrome P450 711A1	Cytochrome P450		-0.414231	-1.1025	0.464068	-0.861007	-0.857917	0.661503
AC01g025900.1	509	CYP450-714A1	Cytochrome P450 714A1	Cytochrome P450		0.906482	0.315368	2.10297	0.646721	0.72489	1.0996
AC03g016950.1	982	CYP450-72A219	Cytochrome P450 CYP72A219	Cytochrome P450		0.747632	0.593449	1.19983	-0.473805	-0.304498	0.949723
AC07g015630.1	504	CYP450-81E8	Cytochrome P450 81E8	Cytochrome P450		0.744095	1.08818	1.25426	0.89754	0.774223	0.983928
AC04g015480.1	499	CYP450-94C1	Cytochrome P450 94C1	Cytochrome P450		1.50604	1.92262	2.6189	1.65949	1.46679	2.37475
AC04g015480.2	499	CYP450-94C1	Cytochrome P450 94C1	Cytochrome P450		1.68725	1.88521	2.43384	1.66579	1.27289	1.96439
AC07g032180.1	511	CYP450-98A2	cytochrome P450 98A2-like	Cytochrome P450		-0.366238	-2.86301	-4.0578	-1.10757	-1.57475	-2.07923
AC03g017050.1	951	LRR-RLK	Probable LRR receptor-like serine/threonine-protein kinase	Plant hormone signal transduction-ABA		0.726872	0.334598	1.63191	1.35361	0.739882	1.133
AC05g007370.1	350	IAA	Auxin-responsive protein IAA26	Plant hormone signal transduction-Auxin		0.552171	0.618471	2.32582	0.94401	1.62587	2.24934
AC02g010240.1	191	IAA7	Auxin-responsive protein IAA14	Plant hormone signal transduction-Auxin		-0.469129	-1.15178	-2.08374	-0.370015	-0.756523	-1.12422
AC05g019490.1	186	SAUR	Auxin-induced protein 6B	Plant hormone signal transduction-Auxin		0.447581	-0.698816	1.33568	0.732228	0.99719	1.60792
AC04g016850.1	538	DELLA	DELLA protein GAI	Plant hormone signal transduction-Gibberellin		-0.491979	-0.780508	-1.92029	-0.706058	-1.30117	-2.17468
AC04g016850.2	542	DELLA	DELLA protein GAI	Plant hormone signal transduction-Gibberellin		-0.512113	-0.79249	-1.89914	-1.05291	-1.20236	-2.30219
AC07g020870.1	341	GRP14	gibberellin-regulated protein 14-like	Plant hormone signal transduction-Gibberellin		-0.733371	-1.3903	-2.89617	-0.968788	-1.75472	-2.45523
AC05g014730.1	517	REVEILLE1	Protein REVEILLE 1	Transcription factor - Auxin pathway		-0.621291	-1.97401	-2.93314	-1.05796	-1.14593	-2.2197
AC11g021630.1	293	NAC2	NAC domain-containing protein 2-like	Transcription factor - Flavonoid biosynthesis		0.669065	0.886365	1.90794	0.747423	0.391805	1.58254
AC11g007990.1	236	HD-ZIP	Homeobox-leucine zipper protein ATHB-6-like	Transcription factor ABA signaling		1.00742	0.983705	3.62086	2.01882	3.15619	0.896036
AC10g005640.1	784	ABA3	molybdenum cofactor sulfurase isoform X1	Transferase		0.416457	0.668886	3.16479	1.3115	0.932799	2.65649
AC11g019860.1	478	ACT	vinorine synthase-like	Transferase		0.855253	1.21834	0.511223	-0.786998	0.556521	0.520743
AC11g005760.1	322	APRT	adenine phosphoribosyltransferase 1-like	Transferase		0.383392	0.474203	1.70782	0.582659	0.427043	1.38858
AC03g022740.1	439	ASAT3	Acylsugar acyltransferase 3	Transferase		0.659075	1.83529	2.92047	1.22606	1.23184	2.29513
AC03g022820.1	443	ASAT3	Acylsugar acyltransferase 3	Transferase		1.561	-1.19585	1.79727	1.09426	1.80918	1.88956
AC02g006780.1	546	BCE2	Lipoamide acyltransferase component of branched-chain alpha-keto acid dehydrogenase complex, mitochondrial	Transferase		0.297196	1.09199	2.09372	1.41629	1.44669	1.44269
AC11g007270.1	482	CER2	protein ECERIFERUM 2	Transferase		-0.29814	-1.39112	-1.71369	-0.821371	-0.839287	-1.33602
AC11g006290.1	718	CSLC12	probable xyloglucan glycosyltransferase 12	Transferase		0.238021	0.403119	3.4582	1.06632	1.19089	1.11241
AC10g014190.2	242	DPM1	dolichol-phosphate mannosyltransferase subunit 1 isoform X1	Transferase		0.276632	0.378757	1.52612	0.829857	0.567765	0.696918
AC02g014010.1	381	ECR26	Protein ECERIFERUM 26	Transferase		-0.336024	-2.80233	-4.49725	-1.15302	-1.0902	-2.32707
AC04g010370.1	680	GFPT2	Glutamine-fructose-6-phosphate aminotransferase [isomerizing] 2	Transferase		0.297368	0.22781	2.34901	0.55243	0.538137	1.55083
AC03g010490.1	242	GGP	Gamma-glutamyl peptidase 5	Transferase		0.604136	0.659236	3.10882	0.680501	0.73593	1.43748
AC01g018970.1	361	GMPP1	Mannose-1-phosphate guanylyltransferase 1	Transferase		0.300838	0.190979	2.30902	1.39506	1.09125	1.29363
AC07g016510.1	927	GT6	Glycosyltransferase 6	Transferase		0.227693	0.670541	2.17106	0.831412	1.06562	0.93792
AC06g020930.1	365	MTL3	Probable caffeine synthase MTL3	Transferase		3.58627	2.91387	11.2737	7.2666	5.91987	9.32878
AC05g011430.1	491	NMT1	Phosphoethanolamine N-methyltransferase 1	Transferase		-0.320586	-0.598743	-1.22966	-1.6285	-1.07723	-2.07417
AC09g019530.1	503	pcnB	poly(A) polymerase I-like isoform X2	Transferase		0.434136	0.458957	0.230298	0.973437	0.266242	0.380191
AC07g032960.1	638	PUB15/RING-E3	U-box domain-containing protein 15	Transferase		0.288177	0.256851	3.4042	-0.551287	0.725918	1.4981
AC07g024610.1	483	RlmN	dual-specificity RNA methyltransferase RlmN	Transferase		0.227705	0.47956	1.05027	1.27529	0.561291	0.890119
AC07g023730.1	487	TOGT1	scopoletin glucosyltransferase-like	Transferase		0.691026	2.83875	2.44258	0.384879	0.88755	2.39318
AC10g016430.1	498	UGT75L6	crocetin glucosyltransferase, chloroplastic-like	Transferase		1.89416	3.28228	4.23011	0.593557	1.91042	3.20265
AC05g015910.1	910	UGT91A1	UDP-glycosyltransferase 91A1	Transferase		0.645511	-0.250104	1.69291	1.13818	1.54737	1.32723
AC07g015680.1	485	XLT2	Xyloglucan galactosyltransferase XLT2	Transferase		0.394795	1.0049	1.41668	1.81271	0.938641	1.87308
AC03g021250.1	285	XTH	Xyloglucan endotransglucosylase/hydrolase protein 9	Transferase		0.366845	0.529723	2.88587	1.43033	1.82277	1.19659
AC05g015670.1	361	10HGO	8-hydroxygeraniol dehydrogenase	Dehydrogenase		0.896677	5.88132	9.71735	-0.583221	0.656628	5.25649
AC04g009000.1	530	CKX	Cytokinin dehydrogenase 6	Dehydrogenase		0.798378	1.63758	3.78441	1.99992	-0.445548	2.79391
AC07g020550.1	392	FDH1	Formate dehydrogenase, mitochondrial	Dehydrogenase		0.395454	0.539366	0.893056	0.591631	0.593586	1.14516
AC09g018050.1	311	GAPDH	glyceraldehyde-3-phosphate dehydrogenase, cytosolic	Dehydrogenase		-0.277821	-0.710079	-0.553789	-0.424951	-0.526211	-0.667402
AC04g035290.1	558	LDHD	D-lactate dehydrogenase [cytochrome], mitochondrial	Dehydrogenase		0.392698	0.545717	2.0516	0.84231	0.772651	1.59723
AC11g012110.1	244	SDH5	succinate dehydrogenase subunit 5, mitochondrial	Dehydrogenase		0.266638	0.365604	0.975395	0.422111	0.356032	0.841632
AC03g018520.1	278	SDR-cctT	Short-chain dehydrogenase cctT	Dehydrogenase/Reductase		0.533238	0.629729	2.90675	0.69614	1.02061	2.06105
AC08g005140.1	372	BCKDHB	2-oxoisovalerate dehydrogenase subunit beta 1, mitochondrial	Dehydrogenasee		0.285711	0.433265	0.905887	0.932295	0.282496	0.420318
AC07g029100.1	398	ALDO	fructose-bisphosphate aldolase 1, chloroplastic	Aldolase		-0.720583	-2.05663	-2.42123	-1.15916	-1.42823	-2.04108
AC05g023280.1	773	ABC1K8	Protein ACTIVITY OF BC1 COMPLEX KINASE 8, chloroplastic	Kinase		-0.547636	-0.920704	-1.37102	-0.801084	-0.607017	-1.27533
AC04g014730.1	1112	ALE2	Receptor-like serine/threonine-protein kinase ALE2	Kinase		0.4181	0.375406	0.509352	0.367771	0.201436	0.862164
AC08g007130.1	403	CDL1/PBL7	serine/threonine-protein kinase CDL1-like	Kinase		0.571296	1.10997	3.35892	0.733321	2.12698	3.01764
AC05g009580.1	576	glpK	Glycerol kinase	Kinase		0.257607	0.847127	0.686851	0.337627	0.33133	0.552591
AC01g018730.1	702	LECRK-S.4	L-type lectin-domain containing receptor kinase S.4	Kinase		0.470332	0.50524	4.06489	1.37764	1.98814	2.58438
AC06g019860.1	712	LRR	LRR receptor kinase BAK1	Kinase		-0.321046	-0.833922	-1.78904	-0.592112	-1.13907	-1.91392
AC04g008050.1	747	LRR-RLK	Probable inactive leucine-rich repeat receptor-like protein kinase	Kinase		-0.244194	-0.881235	-0.684775	-0.466918	-0.240943	-1.03669
AC11g014220.1	889	LRR-RLK	probable LRR receptor-like serine/threonine-protein kinase At2g16250	Kinase		0.714409	0.514864	2.31772	0.6266	1.76274	2.43293
AC05g006040.1	732	LYK2	Protein LYK2	Kinase		0.654354	0.67934	2.32548	0.532532	2.28424	1.94233
AC07g018460.1	467	MAPKKK17/18	Mitogen-activated protein kinase kinase kinase 18	Kinase		0.745104	1.07997	2.05997	3.01874	0.579135	2.00551
AC10g018850.1	330	MKK9	mitogen-activated protein kinase kinase 9-like	Kinase		0.358101	1.43965	2.17548	-0.357247	-0.475604	1.92064
AC06g017480.1	572	PYK	Pyruvate kinase	Kinase		-0.425564	-0.635511	-0.563768	-0.429387	-0.360408	-0.320395
AC07g015610.1	866	RLKs	Probable receptor-like protein kinase	Kinase		0.349559	1.37529	0.442495	0.616929	1.33695	0.876998
AC03g011860.1	424	STY13	Serine/threonine-protein kinase STY13	Kinase		0.204242	0.353668	0.424351	0.379743	0.355195	0.6275
AC01g009400.1	433	ACR9	ACT domain-containing protein ACR9	Aspartate kinase/Chorismate mutase/Prephenate dehydrogenase		-0.336556	-1.58357	-1.19346	-1.1388	-0.778657	-0.567348
AC07g028150.1	332	DHDDS	dehydrodolichyl diphosphate synthase complex subunit NUS1-like isoform X3	Synthase		0.643189	-0.222748	1.05385	1.03461	0.808625	0.624142
AC04g026950.1	604	FADSs	FAD synthase	Synthase		0.291588	0.891151	1.16843	0.650597	0.389373	1.00009
AC08g028190.1	310	pdxS	probable pyridoxal 5'-phosphate synthase subunit PDX1	Synthase		0.364982	-0.60552	2.15991	1.04985	1.14004	2.00668
AC01g027580.1	1318	IPNS	Isopenicillin N synthase	Synthase/Oxidoreductase		1.13098	0.92594	4.19212	2.58394	2.15242	3.43865
AC04g027470.1	774	fluG	Protein fluG	Synthetase		-0.275378	0.263264	-0.743399	-0.425782	-0.35871	-0.816678
AC02g013250.1	431	glnA	Glutamine synthetase, chloroplastic	Synthetase		-0.414065	-1.02715	-1.62242	-0.933345	-0.830977	-1.92966
AC05g024790.1	431	lanC	lanC-like protein GCL1	Synthetase		0.24999	-0.483631	2.60119	1.46872	1.50254	1.8298
AC05g005660.1	298	DER	D-erythrulose reductase	Reductase		0.615623	0.850723	2.15041	2.25426	2.58145	1.53757
AC08g025760.1	414	DHR3b	short-chain dehydrogenase reductase 3b-like	Reductase		0.454253	-0.25415	2.82956	1.10484	0.982506	2.12205
AC08g017290.1	286	GILT	gamma-interferon-inducible lysosomal thiol reductase-like	Reductase		0.358414	0.615522	1.08315	0.346571	0.442475	0.661334
AC08g017300.1	124	GILT	gamma-interferon-inducible lysosomal thiol reductase-like	Reductase		0.336909	0.738773	1.1625	0.380418	0.383636	0.679534
AC10g016520.1	216	msrA	peptide methionine sulfoxide reductase-like	Reductase		0.357596	0.517003	0.897057	0.294009	0.41446	0.838394
AC11g012100.1	325	CXE2	probable carboxylesterase 2	Carboxylesterase		0.82368	1.32686	2.95365	0.819574	1.19337	2.13154
AC03g012970.1	449	PRCP	Lysosomal Pro-X carboxypeptidase	Carboxypeptidase		-0.252031	-1.6645	-1.3957	-1.18469	-0.45428	-0.521943
AC09g009510.1	557	SCPL-II	serine carboxypeptidase-like 35	Carboxypeptidase		0.228397	0.741042	3.36232	0.481253	0.720633	1.7826
AC04g015700.1	408	acsF	Magnesium-protoporphyrin IX monomethyl ester [oxidative] cyclase, chloroplastic	Cyclase		-0.371919	-1.36385	-2.53644	-0.655653	-0.424509	-1.97796
AC07g009750.1	236	ridA	Reactive Intermediate Deaminase A, chloroplastic	Deaminase		1.63922	0.724668	6.68568	0.971606	2.33245	3.68752
AC07g029170.1	742	ADC1	arginine decarboxylase-like	Decarboxylase		0.864934	0.474379	3.09828	0.580182	0.330584	1.96905
AC04g027330.1	598	OMR1	Threonine dehydratase 1 biosynthetic, chloroplastic	Dehydratase		1.24762	4.43229	9.41918	4.63435	1.8296	4.40791
AC05g016230.1	213	PAS2	Very-long-chain (3R)-3-hydroxyacyl-CoA dehydratase PASTICCINO 2	Dehydratase		0.390459	-0.278686	2.74084	1.40508	1.10929	0.906447
AC11g010890.1	375	FAB2	stearoyl-[acyl-carrier-protein] 9-desaturase 6, chloroplastic	Desaturase		1.64965	1.14573	5.27375	5.45608	2.12947	2.59053
AC01g021670.1	455	FAD	Omega-3 fatty acid desaturase, chloroplastic	Desaturase		0.550429	0.361465	0.703274	1.42385	0.971359	-0.507262
AC08g026980.1	380	FAD2	delta(12)-fatty-acid desaturase FAD2	Desaturase		0.218385	0.606066	4.43318	0.589037	1.2643	1.06574
AC08g026980.2	380	FAD2	delta(12)-acyl-lipid-desaturase-like	Desaturase		0.229732	0.580352	4.49774	0.503918	1.24013	1.10713
AC02g018780.1	1897	RNHL	RNase H-like domain-containing protein	Endonuclease		-0.514332	-1.09121	-1.70638	-0.64771	-0.759691	-1.1756
AC02g010010.1	385	GME1	GDP-mannose 3,5-epimerase 2	Epimerase		0.372802	0.596182	3.01805	1.91355	2.03198	1.48837
AC07g032840.1	395	HpnA	Hopanoid-associated sugar epimerase	Epimerase		-0.230102	-0.732258	-0.64923	-0.603343	-0.829398	-1.58525
AC10g014200.1	427	PPOX	pyridoxine/pyridoxamine 5'-phosphate oxidase 1, chloroplastic-like	Epimerase		0.202313	0.746963	2.07931	0.931855	0.460665	1.59408
AC05g006030.1	308	RPE	Ribulose-phosphate 3-epimerase, cytoplasmic	Epimerase		0.220664	0.453294	0.985293	0.387002	0.397847	0.651468
AC08g024470.1	310	CSE	caffeoylshikimate esterase-like	Esterase		0.874179	0.727095	3.5959	1.48716	1.69525	2.57107
AC09g008000.1	684	CSE	caffeoylshikimate esterase-like isoform X2	Esterase		0.337519	0.422092	1.34784	0.939925	0.630281	0.819663
AC11g005830.1	266	DAD2	probable strigolactone esterase DAD2	Esterase		1.01338	0.644421	1.80346	0.917092	1.02114	1.91363
AC11g005120.1	353	EXL3	GDSL esterase/lipase EXL3-like	Esterase/ Lipase		0.489422	-0.87465	0.572124	2.06479	0.863289	0.737659
AC04g035450.4	647	bglX	Lysosomal beta glucosidase	Glucosidase		0.461572	1.03933	1.65246	0.473679	0.495069	1.67181
AC07g026560.1	817	osABP31	DEAD-box ATP-dependent RNA helicase 31-like	Helicase		-0.569107	-0.531392	-1.21998	-0.527455	-0.238863	-1.03152
AC08g009860.1	677	ABHD	PREDICTED: uncharacterized protein LOC104246111 isoform X1	Hydrolase		1.37745	1.84935	3.8302	1.3452	1.61349	3.03621
AC09g013060.1	468	ABHD	uncharacterized protein LOC105156632	Hydrolase		0.494686	0.793178	1.87384	1.69615	1.58916	1.11004
AC09g013060.2	468	ABHD	uncharacterized protein LOC105156632	Hydrolase		0.390938	0.73579	1.90263	1.7379	1.64986	1.23546
AC09g013060.3	444	ABHD	uncharacterized protein LOC105156632	Hydrolase		0.494842	0.670637	1.90306	1.68583	1.48903	1.11867
AC09g013060.4	503	ABHD	uncharacterized protein LOC105156632	Hydrolase		0.50455	0.848936	1.8408	1.71598	1.42484	1.24579
AC09g013060.5	501	ABHD	uncharacterized protein LOC105156632	Hydrolase		0.508431	0.851858	1.72267	1.6101	1.37853	1.27709
AC02g006670.1	323	EPHX	Epoxide hydrolase	Hydrolase		0.358746	0.332018	4.46649	1.42034	1.45545	3.95386
AC03g020310.1	311	EPHX2	Bifunctional epoxide hydrolase 2	Hydrolase		1.21436	1.29639	3.03731	5.15984	1.38986	2.24306
AC08g024670.1	364	EPHX2	bifunctional epoxide hydrolase 2-like	Hydrolase		0.428273	1.13735	2.42804	1.10858	0.859039	2.00384
AC04g025570.1	379	HDHD3	Haloacid dehalogenase-like hydrolase domain-containing protein 3	Hydrolase		-0.360526	-1.62986	-2.24634	-0.435762	-0.540794	-1.58494
AC11g021120.1	472	ILL6	IAA-amino acid hydrolase ILR1-like 6	Hydrolase		0.388853	1.15185	3.64633	3.09578	2.53943	3.45715
AC11g012090.1	694	PLP2	patatin-like protein 2	Hydrolase - response to pathogen infection		1.57215	2.66709	9.28722	3.73936	4.31369	5.20304
AC01g028390.1	655	COP1	E3 ubiquitin-protein ligase COP1	Ligase		-0.292502	-0.876233	-0.704913	-0.77461	-0.629964	-0.739684
AC07g025560.1	228	RHA1B	E3 ubiquitin-protein ligase RHA1B-like	Ligase		0.703734	2.3931	4.31295	1.65161	2.40572	2.25131
AC11g009100.1	162	RHA2	E3 ubiquitin-protein ligase RNF13-like	Ligase		0.651433	0.733916	4.31013	0.737609	0.700331	2.10905
AC11g012020.1	466	Lip3	phospholipase A1-IIbeta-like	Lipase		0.832545	1.83078	6.3984	2.77989	1.12873	4.77437
AC08g021920.1	527	IGAMMA1	phospholipase A1-Igamma1, chloroplastic-like	Lipase/ Hydrolase		1.60859	1.19625	1.76537	2.09652	1.25005	1.58549
AC08g008180.1	717	PAL	phenylalanine ammonia-lyase G4-like	Lyase		0.461457	-1.17226	4.19057	2.04782	1.93521	0.912675
AC06g013100.1	454	MGL	Methionine gamma-lyase	Lyasse		0.451658	3.11681	6.28282	3.34368	3.08323	2.20631
AC01g025750.1	309	ME17	Methylesterase 17	Methylesterase/ Hydrolase		0.528054	0.499487	1.92187	1.06287	0.619668	1.50277
AC03g010420.1	246	NIC1	Nicotinamidase 1	Nicotinamidasee		0.502472	0.364114	0.410557	0.602737	0.397044	0.911142
AC01g028420.1	322	ACO1	1-aminocyclopropane-1-carboxylate oxidase	Oxidase		-0.293507	0.398459	0.995997	1.05806	-1.03395	0.88381
AC05g005890.1	394	SUOX	Sulfite oxidase	Oxidase		-0.27785	-0.479402	-0.492287	-0.870444	-0.632703	-0.702213
AC01g027150.1	600	NDB2	External alternative NAD(P)H-ubiquinone oxidoreductase B2	Oxidoreductase		0.413765	1.20062	2.26224	1.15542	0.730388	2.70798
AC11g021210.1	536	CAO	chlorophyllide a oxygenase, chloroplastic	Oxygenase		-0.414894	-1.34238	-1.87355	-0.88074	-0.784046	-1.71207
AC01g029550.1	716	PME59	Probable pectinesterase/pectinesterase inhibitor 59	Pectinesterase		0.479175	1.07758	1.70347	0.916558	0.623379	1.86745
AC05g020240.1	566	PME51	Probable pectinesterase/pectinesterase inhibitor 51	Pectinesterase inhibitor		-0.272993	0.438914	0.461572	1.5179	-0.322476	-0.862203
AC04g035320.1	711	AMP1	Probable glutamate carboxypeptidase AMP1	peptidase		-0.334737	-0.447245	-1.7273	-0.621801	-1.21525	-0.963963
AC04g014270.1	735	PEPD	Xaa-Pro dipeptidase	peptidase		0.687603	0.681548	3.23109	0.957368	2.08649	3.09064
AC11g011400.1	326	ASRGL1	probable isoaspartyl peptidase/L-asparaginase 2	Peptidase/ Asparaginase		-0.492248	-0.650661	-0.864245	0.980893	-0.977494	-1.39975
AC01g007540.1	876	ERMP1	Endoplasmic reticulum metallopeptidase 1	Peptidasse		0.966468	0.27403	1.76521	1.65608	0.699533	2.6363
AC11g009840.1	986	PX12	peroxidase 12-like	Peroxidase		0.360527	0.985659	1.62935	0.935601	0.687345	1.00477
AC04g010060.1	499	PPH	Pheophytinase, chloroplastic-like	Phenophytinase/Hydrolase		0.517796	0.895763	3.83641	1.07216	1.33417	3.15612
AC04g013880.1	265	AP1	Acid phosphatase 1	Phosphatase		0.930687	1.84674	3.09911	5.77614	1.9962	1.04859
AC03g009530.1	608	BIPP2C1	Probable protein phosphatase 2C BIPP2C1	Phosphatase		-0.194191	-0.575393	-1.02467	-0.526872	-0.268396	-0.968146
AC02g008390.1	178	DUSP1	Dual specificity protein phosphatase 1	Phosphatase		0.580356	0.552811	2.66389	1.35321	1.24929	2.15648
AC01g013060.1	374	IMPL1	Inositol monophosphatase, IMPL1	Phosphatase		0.648023	0.501799	0.894085	0.4572	1.19086	1.20073
AC01g015650.1	466	P2C33	Probable protein phosphatase 2C 33	Phosphatase		0.431766	1.02132	2.82641	0.664507	1.12357	2.9331
AC07g025690.1	487	PGs	probable polygalacturonase	Polygalacturonase/ Hydrolase		-0.253149	-1.0812	1.26242	-0.614249	-0.683647	-1.90647
AC07g016870.1	384	CTSB	Cathepsin B-like protease 3	Protease		0.315094	0.758471	0.874357	0.285262	0.531137	0.933595
AC11g014900.1	898	CYP1	low-temperature-induced cysteine proteinase	Protease		0.359487	0.386525	0.718331	0.715336	0.607124	0.404433
AC07g015410.1	374	CYSP4_COT44	Cysteine proteinase COT44	Protease		0.273147	0.716112	2.98449	0.865983	0.324734	2.05759
AC11g011810.1	763	SBT1.9	subtilisin-like protease SBT1.9	Protease		0.654623	0.942972	1.84094	0.995185	1.5132	2.26698
AC06g020900.1	768	SBT1.7	Subtilisin-like protease SBT1.7	Proteasee		1.14661	2.45119	5.96863	1.62994	2.01595	1.77076
AC04g033450.1	694	CTSH	Cysteine proteinase 3	Proteases		1.35133	0.316436	4.59454	0.4502	0.29662	4.14295
AC11g008070.1	259	14-3-3	14-3-3-like protein	Cellular regulator		-0.212899	-0.305641	-0.413859	-0.290017	-0.452279	-0.710896
AC04g009560.1	335	ANNAT	Annexin D4	Cellular regulator		0.960405	1.15959	2.62687	3.11291	1.92761	1.38583
AC03g011870.1	517	CAD1	MACPF domain-containing protein CAD1	Cellular regulator		0.237478	0.211358	0.754884	0.664912	0.337501	0.608527
AC03g020280.1	455	CLC1	Clathrin light chain 1	Cellular regulator		0.438719	0.985089	1.07421	1.39272	0.608999	0.656233
AC07g038830.1	231	CML18	Probable calcium-binding protein CML18	Cellular regulator		1.34165	0.596849	0.627305	0.730427	1.01016	2.08778
AC06g009570.1	429	FABP2	Fatty-acid-binding protein 2	Cellular regulator		0.669015	1.33949	3.13361	1.59161	1.47709	1.58736
AC11g008120.1	310	FBW2	F-box protein FBW2-like	Cellular regulator		0.282984	1.22849	2.7913	0.830871	0.267385	1.432
AC04g015630.1	619	HCF173	Protein HIGH CHLOROPHYLL FLUORESCENCE PHENOTYPE 173, chloroplastic	Cellular regulator		-0.475967	-1.14771	-1.2645	-0.498684	-1.00975	-1.0893
AC01g013140.1	583	HSP60	Chaperonin 60 subunit alpha 2, chloroplastic	Cellular regulator		-0.455619	-0.46275	-0.995631	-0.620896	-0.298756	-0.636413
AC09g020280.1	824	HSP90B	Heat shock protein 90-5, chloroplastic	Cellular regulator		-0.695861	-0.81034	-1.18808	-0.763252	-0.359241	-1.39874
AC07g010710.1	263	LHCB3	Chlorophyll a-b binding protein 13, chloroplastic	Cellular regulator		-0.430723	-1.35709	-2.39501	-1.07748	-0.686389	-2.28255
AC01g008470.1	682	MAP7-D1	MAP7 domain-containing protein 1	Cellular regulator		0.338491	0.791615	2.96862	1.01077	1.52282	1.84932
AC09g019580.1	480	NXD1	Protein NEOXANTHIN-DEFICIENT 1	Cellular regulator		0.470033	0.272366	1.13527	0.661807	1.21031	1.43782
AC07g016170.1	306	Qng	Queuosine salvage protein	Cellular regulator		0.457154	0.331964	1.7102	1.62209	0.384675	0.761614
AC08g018170.1	933	RPT2	Root phototropism protein 2	Cellular regulator		-0.449545	-1.16894	-1.1981	-0.278021	-0.566924	-1.34832
AC06g020600.1	483	SGR	Protein STAY-GREEN, chloroplastic	Cellular regulator		0.19603	0.569389	3.52063	1.5003	1.37956	1.5837
AC07g011430.1	898	SPA3_4	Protein SPA1-RELATED 4	Cellular regulator		-0.809327	-1.47297	-1.03322	-0.98092	-0.977151	-1.01725
AC07g031950.1	445	TUBB	Tubulin beta-5 chain	Cellular regulator		-0.395943	-0.439292	-1.39437	-0.541242	-0.648683	-1.22927
AC03g008060.1	428	WTF9/PORR	Protein WHAT'S THIS FACTOR 9, mitochondrial	Cellular regulator		0.725866	0.99013	0.77738	0.799441	2.78754	1.16011
AC06g019700.1	799	EFG	Elongation factor G-2, chloroplastic	Cellular regulator - gene expression		-0.418362	-1.31985	-2.16065	-0.33399	-0.398714	-1.78113
AC03g020120.1	553	INTS3	Integrator complex subunit 3	Cellular regulator - gene expression		0.467594	0.30817	1.52109	0.513601	0.882448	1.65741
AC03g009650.1	721	LNK1	Protein LNK1	Cellular regulator - gene expression		-0.417192	-0.656673	-0.567912	-0.866516	-0.920285	-0.394598
AC04g009400.1	735	LNK2	Protein LNK2	Cellular regulator - gene expression		-0.251534	-0.694507	-0.48804	-0.797922	-0.674126	-0.381471
AC01g018190.1	290	NmrA-L	NmrA-like family	Cellular regulator - gene expression		-0.217643	-0.622033	-0.949654	-1.34659	-0.298873	-0.855847
AC02g008400.1	751	PCMP	Pentatricopeptide repeat-containing protein	Cellular regulator - gene expression		0.328484	0.496026	2.08632	1.13934	1.10251	2.13508
AC05g023530.1	887	PCMP-H41	Pentatricopeptide repeat-containing protein	Cellular regulator - gene expression		0.881499	1.13768	5.29019	2.29705	2.23124	4.30682
AC07g015300.1	161	SCE1	SUMO-conjugating enzyme SCE1	Cellular regulator - gene expression		0.329109	0.988964	1.80596	0.446973	0.730951	1.061
AC04g013030.1	481	TBC1D13	TBC1 domain family member 13	Cellular regulator - gene expression		0.43514	0.869053	0.702297	0.489034	0.316837	0.667047
AC04g020260.1	686	TypA	Putative elongation factor TypA-like SVR3, chloroplastic	Cellular regulator - gene expression		-0.223783	-0.91024	-1.54084	-0.305629	-0.304515	-1.15391
AC11g006280.1	432	bHLH74	transcription factor bHLH74-like isoform X1	Transcription factor		-0.335706	-1.15463	-1.14509	-0.489757	-0.695545	-0.854642
AC01g011610.1	215	DIVARICATA	Transcription factor DIVARICATA	Transcription factor		0.700671	0.753268	2.40464	0.44122	0.523678	2.09311
AC05g007670.1	206	EREBP	Dehydration-responsive element-binding protein 3	Transcription factor		-0.373043	0.544767	-2.87781	0.664196	-0.519682	-1.71323
AC07g026880.1	195	EREBP	ethylene-responsive transcription factor ERF023-like	Transcription factor		0.376159	0.518106	1.79793	3.16306	1.61958	1.0972
AC07g034950.1	292	EREBP	ethylene-responsive transcription factor ERF039-like	Transcription factor		0.858747	0.773281	1.58687	0.874054	0.963342	1.07707
AC10g006830.1	643	GTE7	transcription factor GTE7-like isoform X1	Transcription factor		-0.394154	-0.386182	-1.08692	-0.663011	-0.524753	-1.29954
AC09g015120.1	281	HD-ZIP	Homeobox-leucine zipper protein HAT5-like	Transcription factor		0.532587	0.617118	1.18681	1.27528	-0.408312	1.40089
AC06g018780.1	349	KUA1	Transcription factor KUA1	Transcription factor		0.735796	0.595101	0.994402	0.663728	1.01833	1.07025
AC07g022840.1	862	LHY	protein LHY isoform X1	Transcription factor		-1.10981	-1.80589	-2.26195	-1.91994	-1.63929	-1.87842
AC07g038470.1	986	MTIF2	translation initiation factor IF-2, chloroplastic	Transcription factor		-0.319074	-0.924311	-1.4256	-0.37246	-0.421742	-1.17204
AC04g022570.1	331	MYB-TF	Protein REVEILLE 8	Transcription factor		-0.270482	-0.739732	-0.73229	-0.429707	-0.41184	-0.443914
AC02g011090.1	161	MYB4	Transcription factor MYB4	Transcription factor		1.33837	1.77774	3.71803	0.728971	2.40371	3.29909
AC11g012710.1	172	MYB44	transcription factor MYB44-like	Transcription factor		0.615897	-0.610073	6.42663	0.436199	1.7424	3.42629
AC08g021360.1	251	MYBP	transcription factor MYB30-like	Transcription factor		2.61609	2.81072	6.47795	3.22074	3.03576	4.41093
AC07g010640.1	333	NAC4	NAC domain-containing protein 72	Transcription factor		0.721185	0.872542	4.3556	1.66329	0.551977	3.45617
AC08g005640.1	371	PCL1	transcription factor LUX-like	Transcription factor		0.896176	1.60529	3.34973	0.844657	1.81809	2.61756
AC03g013930.1	254	TCP4	Transcription factor TCP4	Transcription factor		1.11686	1.05267	2.24534	2.21621	1.99333	2.22477
AC11g022000.1	465	AAP3	amino acid permease 3-like	Transporter		0.384578	0.693001	0.718323	1.45212	0.966992	1.47952
AC05g008690.1	626	AATP	Plastidic ATP/ADP-transporter	Transporter		0.328019	0.924745	1.04099	0.526691	0.685631	0.962233
AC01g007990.1	1605	ABC12	ABC transporter C family member 12	Transporter		1.2106	1.65225	0.757582	-0.592065	1.25311	0.57156
AC01g027570.1	1247	ABCB	ABC transporter B family member 9	Transporter		0.297166	1.88175	1.49319	1.29563	1.04102	1.14462
AC08g024330.1	1519	ABCC14	ABC transporter C family member 14-like	Transporter		0.795655	1.03297	1.04395	2.04634	0.951842	0.888786
AC01g014800.1	517	AMT1-2	Ammonium transporter 1 member 2	Transporter		-0.650237	-1.51247	-3.85372	-1.65806	-1.82778	-3.19308
AC10g015000.1	762	BOR	probable boron transporter 2	Transporter		-0.470447	-0.612679	-0.868575	-0.786113	-1.0956	-0.690506
scaffold084g005020.1	723	BOR	probable boron transporter 2	Transporter		-0.519537	-0.601547	-0.820622	-0.735786	-1.0994	-0.771381
AC03g007560.1	785	CLCN7	Chloride channel protein CLC-c	Transporter		0.262624	0.461165	0.875841	0.687919	0.564693	1.42574
AC11g007120.1	432	CLT2	protein CLT2, chloroplastic	Transporter		0.42473	0.544556	1.67205	0.789585	1.19712	1.97496
AC04g010250.1	560	CTL	Protein PNS1	Transporter		0.387734	1.00961	3.6242	0.781372	1.19111	2.10285
AC04g010250.2	563	CTL	Protein PNS1	Transporter		0.552449	0.998437	3.73564	0.625873	1.28047	2.04044
AC04g010250.3	531	CTL	CTL-like protein	Transporter		0.347139	1.03815	3.52902	0.509373	1.21791	2.19707
AC04g010250.4	542	CTL	Protein PNS1	Transporter		0.502654	1.04861	3.61402	0.718953	1.17872	2.10951
AC06g015490.1	127	HMA5	Probable copper-transporting ATPase HMA5	Transporter		0.990893	1.05324	2.11398	0.865932	0.96038	1.65899
AC10g007560.1	924	MATE	Protein DETOXIFICATION 14-like	Transporter		0.570221	0.552371	1.06251	0.91688	1.06601	1.3185
AC01g022710.1	517	MEBL	Membrane protein of ER body-like protein	Transporter		0.617068	0.597773	2.84633	0.756576	1.39217	1.97149
AC01g022710.2	902	MEBL	Membrane protein of ER body-like protein	Transporter		0.640089	0.436859	3.08985	0.659872	1.69802	1.82893
AC01g022710.3	900	MEBL	Membrane protein of ER body-like protein	Transporter		0.563809	0.388161	3.25879	0.583723	1.86792	1.80597
AC01g022710.6	852	MEBL	Membrane protein of ER body-like protein	Transporter		0.546326	0.796752	3.15937	0.687142	1.56641	1.71254
AC08g024510.1	525	MHX	magnesium/proton exchanger isoform X1	Transporter		0.260597	0.395668	2.61782	0.787418	1.36403	2.55385
AC08g009320.1	448	MRS2	magnesium transporter MRS2-11, chloroplastic	Transporter		-0.375913	-1.51854	-1.02706	-0.537334	-0.498132	-0.614331
AC11g007360.1	625	MSL1//2/3	mechanosensitive ion channel protein 3, chloroplastic-like	Transporter		0.559742	1.32356	2.49712	0.495601	0.656299	2.31388
AC06g016680.1	296	NIP5-1	Probable aquaporin NIP5-1	Transporter		-0.29998	-0.779252	-2.132	-0.627823	-1.50077	-1.50909
AC05g009930.1	280	NIP6-1	Aquaporin NIP6-1	Transporter		-0.685679	-1.38086	-2.27437	-1.44057	-1.07037	-1.95062
AC06g007520.1	579	NPF1	Protein NRT1/ PTR FAMILY 1.2	Transporter		0.945128	0.304053	1.32799	1.40318	1.2851	1.46704
AC06g007570.1	554	NPF1	Protein NRT1/ PTR FAMILY 1.2	Transporter		0.684207	0.887146	0.907326	1.93269	0.788749	1.51673
AC10g010700.1	2632	NRT1/PTR	protein NRT1/ PTR FAMILY 2.11-like	Transporter		0.612608	1.64466	1.99425	2.00747	0.709812	1.74839
AC10g010810.1	575	NRT1/PTR	protein NRT1/ PTR FAMILY 4.6-like isoform X1	Transporter		-0.561348	-1.3366	-1.679	-0.807549	-0.465191	-0.669148
AC11g024100.1	456	NRT1/PTR	protein NRT1/ PTR FAMILY 5.10-like	Transporter		0.722137	1.14941	3.24787	0.824016	1.10312	2.08184
AC01g019670.1	265	PIP1-4	Probable aquaporin PIP1-4	Transporter		0.423772	0.2778	0.707515	-0.533428	0.505052	0.636734
AC01g014080.1	266	PIP2-5	Probable aquaporin PIP2-5	Transporter		0.904005	0.431234	2.7812	1.12504	1.17014	1.91461
AC02g008630.1	320	PNC1	Peroxisomal adenine nucleotide carrier 1	Transporter		0.548372	0.704467	3.88201	0.877394	1.04297	2.9231
AC02g010190.1	828	POLLUX-L2	Putative ion channel POLLUX-like 2	Transporter		1.16803	0.947919	4.30296	1.14966	1.73869	2.56954
AC11g008090.1	368	PUP1	purine permease 1-like	Transporter		1.73228	-0.544401	3.598	0.617012	3.17221	3.50707
AC11g024770.1	341	SLC25A17	peroxisomal nicotinamide adenine dinucleotide carrier-like	Transporter		0.536356	1.57549	2.07898	3.24958	0.997883	1.78217
AC11g024770.2	369	SLC25A17	peroxisomal nicotinamide adenine dinucleotide carrier-like isoform X1	Transporter		0.612503	1.70384	1.96774	3.15721	0.900094	2.01494
AC03g009490.1	574	ST1	Sulfate transporter 1.3	Transporter		0.363931	0.665498	1.37267	-2.12221	0.691264	0.663544
AC04g035690.1	992	STP	Sugar transport protein 7	Transporter		0.37776	0.737051	1.57303	0.493791	2.69139	1.1701
AC11g020170.1	244	TANGO2	transport and Golgi organization 2 homolog	Transporter		0.470841	0.628652	2.33391	1.45875	1.42999	1.18601
AC11g020170.2	285	TANGO2	transport and Golgi organization 2 homolog	Transporter		0.730405	0.754287	2.37781	1.34842	1.5091	1.24314
AC06g008120.1	669	TauE/SafE	Sulfite exporter TauE/SafE family protein 3	Transporter		0.413033	0.780868	1.99648	0.690479	0.888973	1.27035
AC10g018800.1	348	TIC62	Protein TIC 62, chloroplastic isoform X1	Transporter		-0.449349	-0.930334	-1.02594	-0.666055	-0.525989	-0.792206
AC07g010520.1	292	TMEM184C	Transmembrane protein 184C	Transporter		0.35588	0.428972	1.60769	0.679947	0.582713	1.11697
AC06g013150.1	644	YSL1	Mmetal-nicotianamine transporter YSL1	Transporter		-0.533276	0.443495	-3.52431	-0.800683	-0.518373	-1.8113
AC04g009880.1	460	ZIFL1	Protein ZINC INDUCED FACILITATOR-LIKE 1	Transporter - Auxin efflux		0.726469	0.582954	2.56159	1.00428	0.617262	2.05084
AC08g009490.1	136	PDR	Pleiotropic drug resistance protein 2-like isoform X2	Transporter - Resistance gene		0.475195	0.890596	1.38902	1.93022	0.421644	1.08381
AC08g009500.1	181	PDR	Pleiotropic drug resistance protein 2-like	Transporter - Resistance gene		0.458779	1.09116	1.45573	1.87564	0.49035	1.27464
AC08g009510.1	797	PDR	Pleiotropic drug resistance protein 2-like isoform X2	Transporter - Resistance gene		0.315305	1.06561	1.34387	1.82182	0.65938	1.31124
AC01g033720.1	408	CBSX5	protein transparent testa 12	Transporter - to sequest Flavonoid to vacuoles		0.52865	0.623476	1.3253	1.06968	0.559671	1.22757
AC01g032490.1	998	TT12	Protein transparent testa 12	Transporter - to sequest Flavonoid to vacuoles		0.402934	0.343649	3.43923	0.641858	0.881202	2.06055
AC07g029110.1	222	BBX19	B-box zinc finger protein 19 isoform X1	Zinc finger		-0.487076	-1.62036	-1.3825	-1.06047	-1.04481	-1.33848
AC02g018590.1	244	BBX24	B-box zinc finger protein 24	Zinc finger		-0.323587	-1.02811	-1.04793	-0.535049	-0.56353	-1.08227
AC10g014620.1	1295	BTS	zinc finger protein BRUTUS-like At1g74770	Zinc finger		-0.20869	-1.1305	-0.450577	-1.41846	-0.933842	-0.413572
AC03g021170.1	297	CO3	Zinc finger protein CO3	Zinc finger		-0.808972	-0.828884	-1.23435	-0.681496	-2.01787	-1.18838
AC11g008910.1	189	FLZ5	FCS-Like Zinc finger 5	Zinc finger		-0.321222	-1.14562	-1.30398	-0.837225	-0.760277	-0.571241
AC04g027290.1	299	RCHY1	E3 ubiquitin-protein ligase RZFP34	Zinc finger		0.428161	0.65381	1.21388	-0.75923	0.5789	1.57241
AC07g012480.1	188	RING-H2	RING-H2 finger protein ATL8	Zinc finger		1.2341	2.35114	5.24174	2.5645	0.905521	2.21786
AC08g028520.1	369	Uncharacterized	uncharacterized protein LOC113730374	Zinc finger		-0.305426	-1.4431	-1.35593	-0.705303	-0.701821	-0.750521
AC07g027450.1	198	CBP1	CCG-binding protein 1	Developmental regulator		1.83763	1.07572	-0.349295	-0.757683	0.7621	0.927077
AC01g031940.1	168	CEN1	CEN-like protein 1	Developmental regulator		0.672299	-1.48964	6.23982	2.0463	2.9361	5.11603
AC04g017290.1	79	DEVIL10	Small polypeptide DEVIL 10	Developmental regulator		0.969217	0.364656	3.13808	0.772771	0.620448	2.95151
AC01g021460.1	166	ELF4	Protein EARLY FLOWERING 4	Developmental regulator		0.489907	0.979508	1.79912	1.20888	1.19643	1.06279
AC03g008080.1	720	EMB8	Embryogenesis-associated protein EMB8	Developmental regulator		0.429189	0.656519	0.830221	0.281425	1.76386	0.980225
AC06g013110.1	443	EMB8	Embryogenesis-associated protein EMB8	Developmental regulator		0.230079	1.57989	1.64831	0.938158	1.60778	0.521237
AC05g007860.1	653	HD-ZIP	Homeobox-leucine zipper protein GLABRA 2	Developmental regulator		0.455905	0.591231	4.11466	0.820095	0.694911	1.15472
AC01g022340.1	855	PER5	Protein RETICULATA-RELATED 5, chloroplastic	Developmental regulator		-0.39762	-0.456862	-0.604846	0.682076	-0.394138	-1.0165
AC04g028330.1	85	PSK6	Putative phytosulfokines 6	Developmental regulator		0.560759	0.778103	2.85844	1.51527	1.17798	2.20372
AC08g009350.1	196	PSK6	Putative phytosulfokines 6	Developmental regulator		0.321501	-0.377644	3.47781	0.999194	1.169	1.25604
AC01g033730.1	248	TSJT1	Stem-specific protein TSJT1	Developmental regulator		0.980462	0.599686	2.49828	-1.57699	1.43723	1.86109
AC11g007110.1	432	HAV22-L	Uncharacterized protein LOC127808938 isoform X1	Uncharacterized		0.337342	0.45922	1.71758	0.850247	1.26113	1.90775
AC11g007110.2	370	HAV22-L	Uncharacterized protein LOC130776505	Uncharacterized		0.381925	0.300075	1.77595	0.857125	1.29785	2.01026
AC11g007110.3	415	HAV22-L	Uncharacterized protein LOC127808938 isoform X1	Uncharacterized		0.350467	0.267622	1.7787	0.875699	1.27341	1.84606
AC11g007110.4	424	HAV22-L	Uncharacterized protein LOC127808938 isoform X1	Uncharacterized		0.380897	0.439946	1.74339	0.817361	1.30242	1.87804
AC01g027960.1	169	Uncharacterized	Uncharacterized	Uncharacterized		-0.23819	-1.10001	-2.50661	-1.39873	-1.09933	-1.82453
AC01g030980.1	263	Uncharacterized	Uncharacterized	Uncharacterized		-0.659757	-1.53883	-1.08109	-0.658821	-1.24218	-1.06374
AC01g032600.1	178	Uncharacterized	Uncharacterized	Uncharacterized		-0.416459	-2.29761	-1.07922	0.45552	-1.46336	-1.19713
AC02g006450.1	244	Uncharacterized	Uncharacterized	Uncharacterized		1.1363	0.488037	2.56294	1.95539	2.91273	1.47441
AC02g006450.2	323	Uncharacterized	Uncharacterized	Uncharacterized		1.14457	0.600887	1.95708	1.98927	2.76757	1.13838
AC03g011100.1	470	Uncharacterized	Uncharacterized	Uncharacterized		-0.726457	-0.500865	-0.313197	-0.756914	-0.447339	-0.411711
AC04g010470.1	276	Uncharacterized	Uncharacterized	Uncharacterized		0.383505	0.356203	1.56741	1.12814	1.07062	1.65595
AC04g017280.1	151	Uncharacterized	Uncharacterized	Uncharacterized		0.836711	0.443673	3.05738	0.791095	0.570499	2.85119
AC04g021870.1	99	Uncharacterized	Uncharacterized	Uncharacterized		-0.521449	-0.898923	-1.94026	-0.768867	-1.72284	-1.51904
AC04g026180.1	313	Uncharacterized	Uncharacterized	Uncharacterized		1.31641	0.749292	6.29664	1.12346	1.16669	3.53162
AC04g030310.1	332	Uncharacterized	Uncharacterized	Uncharacterized		0.555205	1.39091	1.75026	0.758788	0.753516	1.94431
AC04g033860.1	248	Uncharacterized	Uncharacterized	Uncharacterized		0.87409	1.59863	5.96794	2.38982	2.75631	1.96017
AC05g007380.1	88	Uncharacterized	Uncharacterized	Uncharacterized		0.557701	0.593635	2.05476	1.0594	1.6391	2.30356
AC05g007550.1	343	Uncharacterized	Uncharacterized	Uncharacterized		0.598304	1.60278	3.7831	0.881243	1.14161	2.76738
AC05g023510.1	112	Uncharacterized	Uncharacterized	Uncharacterized		1.68293	1.84145	7.7828	6.50278	5.04735	5.49989
AC05g023580.1	77	Uncharacterized	Uncharacterized	Uncharacterized		0.896823	0.659561	0.504015	-0.973807	-2.61495	1.05123
AC06g016410.1	1142	Uncharacterized	Uncharacterized	Uncharacterized		0.531066	1.28788	3.83115	2.58935	2.05194	2.63485
AC06g021330.1	275	Uncharacterized	Uncharacterized	Uncharacterized		1.15597	0.50593	1.49686	-1.1212	0.930862	1.10543
AC07g016100.1	166	Uncharacterized	Uncharacterized	Uncharacterized		0.856522	0.529358	-0.452423	0.726208	0.434947	0.796129
AC07g023720.1	131	Uncharacterized	uncharacterized protein AT4G34139	Uncharacterized		0.733072	2.79922	2.53228	0.382936	1.04709	2.52009
AC07g025570.1	109	Uncharacterized	Uncharacterized	Uncharacterized		0.577399	2.11203	4.31102	1.89929	2.55814	2.24882
AC08g019200.1	311	Uncharacterized	Uncharacterized protein LOC104087688	Uncharacterized		1.96178	1.68745	3.46907	0.682933	3.2577	2.13567
AC08g020510.1	125	Uncharacterized	Uncharacterized protein LOC113783064	Uncharacterized		0.647933	0.741958	2.5651	0.524162	1.71183	1.64017
AC08g025810.1	168	Uncharacterized	Uncharacterized protein LOC111286068	Uncharacterized		1.38936	0.948574	1.79852	0.424728	1.54738	2.09675
AC08g025810.2	162	Uncharacterized	Uncharacterized protein LOC111286068	Uncharacterized		1.37299	0.9598	1.77548	0.374069	1.64581	2.14639
AC08g026520.1	179	Uncharacterized	Uncharacterized protein LOC113775744	Uncharacterized		0.35965	0.275682	0.715768	1.31914	0.601819	0.748467
AC09g015730.1	228	Uncharacterized	Uncharacterized protein LOC113753021	Uncharacterized		0.245014	0.481535	1.21359	0.408067	1.05797	0.662391
AC11g008410.1	453	Uncharacterized	Uncharacterized protein LOC105177098	Uncharacterized		0.550859	0.345565	4.06598	1.13228	1.12466	2.88811
AC11g008570.1	448	Uncharacterized	PREDICTED: uncharacterized protein LOC109170630 isoform X2	Uncharacterized		0.451827	0.972861	2.16656	1.94844	0.801408	1.60361
AC11g011620.1	514	Uncharacterized	Uncharacterized protein LOC113749997	Uncharacterized		0.500475	1.17126	3.19405	0.466595	0.574233	2.89212
